# Whole Genome Variation of Transposable Element Insertions in a Maize Diversity Panel

**DOI:** 10.1101/2020.09.25.314401

**Authors:** Yinjie Qiu, Christine H. O’Connor, Rafael Della Coletta, Jonathan S. Renk, Patrick J. Monnahan, Jaclyn M. Noshay, Zhikai Liang, Amanda Gilbert, Sarah N. Anderson, Suzanne E. McGaugh, Nathan M. Springer, Candice N. Hirsch

## Abstract

Intact transposable elements (TEs) account for 65% of the maize genome and can impact gene function and regulation. Although TEs comprise the majority of the maize genome and affect important phenotypes, genome wide patterns of TE polymorphisms in maize have only been studied in a handful of maize genotypes, due to the challenging nature of assessing highly repetitive sequences. We implemented a method to use short read sequencing data from 509 diverse inbred lines to classify the presence/absence of 445,418 non-redundant TEs that were previously annotated in four genome assemblies including B73, Mo17, PH207, and W22. Different orders of TEs (i.e. LTRs, Helitrons, TIRs) had different frequency distributions within the population. LTRs with lower LTR similarity were generally more frequent in the population than LTRs with higher LTR similarity, though high frequency insertions with very high LTR similarity were observed. LTR similarity and frequency estimates of nested elements and the outer elements in which they insert revealed that most nesting events occurred very near the timing of the outer element insertion. TEs within genes were at higher frequency than those that were outside of genes and this is particularly true for those not inserted into introns. Many TE insertional polymorphisms observed in this population were tagged by SNP markers. However, there were also 19.9% of the TE polymorphisms that were not well tagged by SNPs (R^2^ < 0.5) that potentially represent information that has not been well captured in previous SNP based marker-trait association studies. This study provides a population scale genome-wide assessment of TE variation in maize, and provides valuable insight on variation in TEs in maize and factors that contribute to this variation.
