## Supplementary material for "Whole Genome Variation of Transposable Element Insertions in a Maize Diversity Panel": Figures S1-10; Tables S1-4; Files S1-5: supplemetnal_tables_final.xlsx

### Sheet: Table_S1
Table S1. Genotypes used in this study and metadata on each genotype.
Genotype	Population_Group	Heterotic_Group	Data Generated In This Study	BioProject	BioSample	Data From Previous Studies	BioProject	BioSample
A188	unknown	unknown	no	NA	NA	yes	PRJNA332940	SAMN05446032
AS5707	NSS_Mo17	non_stiff_stalk	no	NA	NA	yes	PRJNA256702	SAMN02946258
B84	SS_BSSSC0	stiff_stalk	no	NA	NA	yes	PRJNA251168	SAMN02822394
DKHBA1	mixed	mixed	no	NA	NA	yes	PRJNA251185	SAMN02821435
FBLL	SS_B73	stiff_stalk	no	NA	NA	yes	PRJNA332941	SAMN05445515
LH123Ht	NSS_Oh43	non_stiff_stalk	no	NA	NA	yes	PRJNA251136	SAMN02821810
LH145	SS_B14	stiff_stalk	no	NA	NA	yes	PRJNA251182	SAMN02822380
LH146Ht	SS_B14	stiff_stalk	no	NA	NA	yes	PRJNA332942	SAMN05445934
LH156	NSS_Oh43	non_stiff_stalk	no	NA	NA	yes	PRJNA251187	SAMN02822347
LH168	non_stiff_stalk	non_stiff_stalk	no	NA	NA	yes	PRJNA332943	SAMN05445935
LH185	NSS_Mo17	non_stiff_stalk	no	NA	NA	yes	PRJNA332944	SAMN05445936
LH200	SS_B73	stiff_stalk	no	NA	NA	yes	PRJNA332946	SAMN05446033
LH59	NSS_Mo17	non_stiff_stalk	no	NA	NA	yes	PRJNA332947	SAMN05446034
LH74	SS_B73	stiff_stalk	no	NA	NA	yes	PRJNA332948	SAMN05446035
LH85	NSS_MN13	non_stiff_stalk	no	NA	NA	yes	PRJNA251180	SAMN02822376
Mo17	NSS_Mo17	non_stiff_stalk	no	NA	NA	yes	PRJNA251170	SAMN02821938
Mo44	NSS_MN13	non_stiff_stalk	no	NA	NA	yes	PRJNA251204	SAMN02946043
Mo45	unknown	unknown	no	NA	NA	yes	PRJNA251172	SAMN02821799
MoG	unknown	unknown	no	NA	NA	yes	PRJNA251194	SAMN02946202
NC230	mixed	mixed	no	NA	NA	yes	PRJNA251186	SAMN02821436
NKH8431	SS_B73	stiff_stalk	no	NA	NA	yes	PRJNA251184	SAMN02822396
NP899	unknown	unknown	no	NA	NA	yes	PRJNA332950	SAMN05442977
Oh43	NSS_Oh43	non_stiff_stalk	no	NA	NA	yes	PRJNA251174	SAMN02821734
PHAA0	SS_B37	stiff_stalk	no	NA	NA	yes	PRJNA332951	SAMN05445938
PHB47	SS_B37	stiff_stalk	no	NA	NA	yes	PRJNA251121	SAMN02821397
PHG29	iodent	iodent	no	NA	NA	yes	PRJNA251166	SAMN02821431
PHG39	SS_B37	stiff_stalk	no	NA	NA	yes	PRJNA251169	SAMN02822336
PHG84	iodent	iodent	no	NA	NA	no	NA	NA
PHJ40	SS_B37	stiff_stalk	no	NA	NA	yes	PRJNA251135	SAMN02822326
PHK46	non_stiff_stalk	non_stiff_stalk	no	NA	NA	yes	PRJNA332953	SAMN05442976
PHK56	NSS_Oh43	non_stiff_stalk	no	NA	NA	yes	PRJNA332954	SAMN05446036
PHK76	NSS_Oh43	non_stiff_stalk	no	NA	NA	yes	PRJNA332955	SAMN05445940
PHKM5	mixed	mixed	no	NA	NA	yes	PRJNA332956	SAMN05445941
PHMK0	mixed	mixed	no	NA	NA	yes	PRJNA332957	SAMN05442975
PHN11	iodent	iodent	no	NA	NA	yes	PRJNA251176	SAMN02821794
PHN46	NSS_Oh43	non_stiff_stalk	no	NA	NA	yes	PRJNA332958	SAMN05445942
PHP02	iodent	iodent	no	NA	NA	yes	PRJNA332959	SAMN05445943
PHP38	SS_B37	stiff_stalk	no	NA	NA	yes	PRJNA332960	SAMN05442948
PHR03	mixed	mixed	no	NA	NA	yes	PRJNA332961	SAMN05445958
PHT11	SS_B37	stiff_stalk	no	NA	NA	yes	PRJNA332962	SAMN05445959
PHV78	mixed	mixed	no	NA	NA	yes	PRJNA332963	SAMN05445944
PHW52	SS_B37	stiff_stalk	no	NA	NA	yes	PRJNA332964	SAMN05445945
PHW65	NSS_Oh43	non_stiff_stalk	no	NA	NA	yes	PRJNA251134	SAMN02822397
SCRO1	non_stiff_stalk	non_stiff_stalk	no	NA	NA	yes	PRJNA251198	SAMN02946168
W182Ngt	non_stiff_stalk	non_stiff_stalk	no	NA	NA	yes	PRJNA251192	SAMN02946107
W37A	NSS_MN13	non_stiff_stalk	no	NA	NA	yes	PRJNA332965	SAMN05445946
W604S	NSS_Mo17	non_stiff_stalk	no	NA	NA	yes	PRJNA251178	SAMN02821612
W605S	NSS_Mo17	non_stiff_stalk	no	NA	NA	yes	PRJNA251179	SAMN02821783
W606S	NSS_Oh43	non_stiff_stalk	no	NA	NA	yes	PRJNA332966	SAMN05445960
B73	SS_B73	stiff_stalk	yes	PRJNA661271	SAMN16053116	no	NA	NA
LH198	SS_B73	stiff_stalk	yes	PRJNA661271	SAMN16053032	yes	PRJNA332945	SAMN05442978
LH82	unknown	unknown	no	NA	NA	yes	PRJNA332949	SAMN05445937
PH207	iodent	iodent	no	NA	NA	yes	PRJNA251177	SAMN02821609
PHG35	mixed	mixed	no	NA	NA	yes	PRJNA251195	SAMN02822083
PHG47	NSS_Oh43	non_stiff_stalk	no	NA	NA	yes	PRJNA251167	SAMN02821729
PHG50	iodent	iodent	no	NA	NA	yes	PRJNA251171	SAMN02821731
PHG72	iodent	iodent	no	NA	NA	yes	PRJNA251193	SAMN02821811
PHJ89	NSS_Oh43	non_stiff_stalk	yes	PRJNA661271	SAMN16052947	yes	PRJNA332952	SAMN05445939
764	SS_B73	stiff_stalk	yes	PRJNA661271	SAMN16052959	no	NA	NA
790	SS_B73	stiff_stalk	yes	PRJNA661271	SAMN16052928	no	NA	NA
792	SS_B73	stiff_stalk	yes	PRJNA661271	SAMN16053061	no	NA	NA
793	SS_B73	stiff_stalk	yes	PRJNA661271	SAMN16052901	no	NA	NA
911	iodent	iodent	yes	PRJNA661271	SAMN16052876	no	NA	NA
912	iodent	iodent	yes	PRJNA661271	SAMN16052902	no	NA	NA
1538	iodent	iodent	yes	PRJNA661271	SAMN16052960	no	NA	NA
2369	SS-B73	stiff_stalk	yes	PRJNA661271	SAMN16053062	no	NA	NA
4226	unknown	unknown	yes	PRJNA661271	SAMN16053063	no	NA	NA
78010	SS_B73	stiff_stalk	yes	PRJNA661271	SAMN16053064	no	NA	NA
29MIBZ2	iodent	iodent	yes	PRJNA661271	SAMN16052903	no	NA	NA
2FACC	SS_B37	stiff_stalk	yes	PRJNA661271	SAMN16053009	no	NA	NA
2FADB	SS_B73	stiff_stalk	yes	PRJNA661271	SAMN16053065	no	NA	NA
2MA22	non_stiff_stalk	non_stiff_stalk	yes	PRJNA661271	SAMN16053066	no	NA	NA
2MCDB	non_stiff_stalk	non_stiff_stalk	yes	PRJNA661271	SAMN16053147	no	NA	NA
33-16	unknown	unknown	yes	PRJNA661271	SAMN16053326	no	NA	NA
3IJI1	iodent	iodent	yes	PRJNA661271	SAMN16052961	no	NA	NA
4F-234 BX 4	tropical	tropical	yes	PRJNA661271	SAMN16053327	no	NA	NA
4F-306 108	unknown	unknown	yes	PRJNA661271	SAMN16053010	no	NA	NA
4F-35 BK	tropical	tropical	yes	PRJNA661271	SAMN16053364	no	NA	NA
4N506	SS_B73	stiff_stalk	yes	PRJNA661271	SAMN16053148	no	NA	NA
6F629	SS_B37	stiff_stalk	yes	PRJNA661271	SAMN16053067	no	NA	NA
6M502	lancaster	non_stiff_stalk	yes	PRJNA661271	SAMN16053249	no	NA	NA
6M502A	lancaster	non_stiff_stalk	yes	PRJNA661271	SAMN16053250	no	NA	NA
78551S	NSS_Oh43	non_stiff_stalk	yes	PRJNA661271	SAMN16053149	no	NA	NA
87916W	SS_B73	stiff_stalk	yes	PRJNA661271	SAMN16053251	no	NA	NA
91IFC2	iodent	iodent	yes	PRJNA661271	SAMN16052877	no	NA	NA
A	NSS_MN13	non_stiff_stalk	yes	PRJNA661271	SAMN16053252	no	NA	NA
A208	NSS_Oh43	non_stiff_stalk	yes	PRJNA661271	SAMN16052929	no	NA	NA
A239	NSS_MN13	non_stiff_stalk	yes	PRJNA661271	SAMN16053068	no	NA	NA
A258	NSS_MN13	non_stiff_stalk	yes	PRJNA661271	SAMN16053011	no	NA	NA
A272	tropical	tropical	yes	PRJNA661271	SAMN16053069	no	NA	NA
A305	unknown	unknown	yes	PRJNA661271	SAMN16052878	no	NA	NA
A321	NSS_MN13	non_stiff_stalk	yes	PRJNA661271	SAMN16053150	no	NA	NA
A322	unknown	unknown	yes	PRJNA661271	SAMN16052865	no	NA	NA
A334	unknown	unknown	yes	PRJNA661271	SAMN16052904	no	NA	NA
A340	mixed	mixed	yes	PRJNA661271	SAMN16052905	no	NA	NA
A374	NSS_MN13	non_stiff_stalk	yes	PRJNA661271	SAMN16052962	no	NA	NA
A385	NSS_MN13	non_stiff_stalk	yes	PRJNA661271	SAMN16052866	no	NA	NA
A401	NSS_MN13	non_stiff_stalk	yes	PRJNA661271	SAMN16053070	no	NA	NA
A427	unknown	unknown	yes	PRJNA661271	SAMN16052963	no	NA	NA
A548	NSS_MN13	non_stiff_stalk	yes	PRJNA661271	SAMN16052906	no	NA	NA
A572	unknown	unknown	yes	PRJNA661271	SAMN16052867	no	NA	NA
A619	NSS_Oh43	non_stiff_stalk	yes	PRJNA661271	SAMN16053328	no	NA	NA
A627	NSS_MN13	non_stiff_stalk	yes	PRJNA661271	SAMN16053071	no	NA	NA
A632	SS_B14	stiff_stalk	yes	PRJNA661271	SAMN16053072	no	NA	NA
A634	SS_B14	stiff_stalk	yes	PRJNA661271	SAMN16053012	no	NA	NA
A635	SS_B14	stiff_stalk	yes	PRJNA661271	SAMN16053073	no	NA	NA
A641	SS_B14	stiff_stalk	yes	PRJNA661271	SAMN16052868	no	NA	NA
A648	NSS_MN13	non_stiff_stalk	yes	PRJNA661271	SAMN16053074	no	NA	NA
A649	NSS_MN13	non_stiff_stalk	yes	PRJNA661271	SAMN16052964	no	NA	NA
A659	NSS_MN13	non_stiff_stalk	yes	PRJNA661271	SAMN16053075	no	NA	NA
A663	unknown	unknown	yes	PRJNA661271	SAMN16053076	no	NA	NA
A672	SS_B14	stiff_stalk	yes	PRJNA661271	SAMN16052965	no	NA	NA
A674	unknown	unknown	yes	PRJNA661271	SAMN16052879	no	NA	NA
A679	SS_B73	stiff_stalk	yes	PRJNA661271	SAMN16052908	no	NA	NA
A680	SS_B73	stiff_stalk	yes	PRJNA661271	SAMN16053013	no	NA	NA
A682	NSS_Mo17	non_stiff_stalk	yes	PRJNA661271	SAMN16052966	no	NA	NA
A71	unknown	unknown	yes	PRJNA661271	SAMN16053014	no	NA	NA
A73	NSS_MN13	non_stiff_stalk	yes	PRJNA661271	SAMN16052967	no	NA	NA
A797NW	unknown	unknown	yes	PRJNA661271	SAMN16053151	no	NA	NA
AQA3	SS-B14	stiff_stalk	yes	PRJNA661271	SAMN16052880	no	NA	NA
AS6103	SS_B14	stiff_stalk	yes	PRJNA661271	SAMN16053077	no	NA	NA
AusTRCF 306238	NSS_Mo17	non_stiff_stalk	yes	PRJNA661271	SAMN16053253	no	NA	NA
B-18 INBR.FR.SUPERGOLD	flint/popcorn	flint/popcorn	yes	PRJNA661271	SAMN16053015	no	NA	NA
B-28	flint/popcorn	flint/popcorn	yes	PRJNA661271	SAMN16053078	no	NA	NA
B103	NSS_Oh43	non_stiff_stalk	yes	PRJNA661271	SAMN16053016	no	NA	NA
B104	SS_BSSSC0	stiff_stalk	yes	PRJNA661271	SAMN16053329	no	NA	NA
B105	SS_BSSSC0	stiff_stalk	yes	PRJNA661271	SAMN16053324	no	NA	NA
B107	mixed	mixed	yes	PRJNA661271	SAMN16053079	no	NA	NA
B108	unknown	unknown	yes	PRJNA661271	SAMN16053254	no	NA	NA
B109	SS_B73	stiff_stalk	yes	PRJNA661271	SAMN16053152	no	NA	NA
B110	SS_BSSSC0	stiff_stalk	yes	PRJNA661271	SAMN16053255	no	NA	NA
B111	SS_BSSSC0	stiff_stalk	yes	PRJNA661271	SAMN16053153	no	NA	NA
B115	unknown	unknown	yes	PRJNA661271	SAMN16053081	no	NA	NA
B119	SS_BSSSC0	stiff_stalk	yes	PRJNA661271	SAMN16053154	no	NA	NA
B120	NSS_MN13	non_stiff_stalk	yes	PRJNA661271	SAMN16053155	no	NA	NA
B121	stiff_stalk	stiff_stalk	yes	PRJNA661271	SAMN16053156	no	NA	NA
B14	SS_B14	stiff_stalk	yes	PRJNA661271	SAMN16053256	no	NA	NA
B14A	SS_B14	stiff_stalk	yes	PRJNA661271	SAMN16053157	no	NA	NA
B164	unknown	unknown	yes	PRJNA661271	SAMN16053158	no	NA	NA
B2	NSS_MN13	non_stiff_stalk	yes	PRJNA661271	SAMN16053330	no	NA	NA
B37	SS_B37	stiff_stalk	yes	PRJNA661271	SAMN16053159	no	NA	NA
B46	unknown	unknown	yes	PRJNA661271	SAMN16053257	no	NA	NA
B47	SS_B37	stiff_stalk	yes	PRJNA661271	SAMN16053258	no	NA	NA
B57	unknown	unknown	yes	PRJNA661271	SAMN16053331	no	NA	NA
B65	NSS_Oh43	non_stiff_stalk	yes	PRJNA661271	SAMN16053259	no	NA	NA
B66	NSS_Oh43	non_stiff_stalk	yes	PRJNA661271	SAMN16053260	no	NA	NA
B68	SS_B14	stiff_stalk	yes	PRJNA661271	SAMN16053332	no	NA	NA
B70	NSS_Mo17	non_stiff_stalk	yes	PRJNA661271	SAMN16053160	no	NA	NA
B75	unknown	unknown	yes	PRJNA661271	SAMN16053161	no	NA	NA
B76	SS_B37	stiff_stalk	yes	PRJNA661271	SAMN16053017	no	NA	NA
B77	unknown	unknown	yes	PRJNA661271	SAMN16053333	no	NA	NA
B79	unknown	unknown	yes	PRJNA661271	SAMN16053334	no	NA	NA
B85	unknown	unknown	yes	PRJNA661271	SAMN16052968	no	NA	NA
B87	unknown	unknown	yes	PRJNA661271	SAMN16052969	no	NA	NA
B88	unknown	unknown	yes	PRJNA661271	SAMN16053162	no	NA	NA
B91	NSS_MN13	non_stiff_stalk	yes	PRJNA661271	SAMN16053018	no	NA	NA
B97	NSS_MN13	non_stiff_stalk	yes	PRJNA661271	SAMN16053262	no	NA	NA
B98	unknown	unknown	yes	PRJNA661271	SAMN16053263	no	NA	NA
BEI 10 = NORTH 10	unknown	unknown	yes	PRJNA661271	SAMN16053019	no	NA	NA
BO9	unknown	unknown	yes	PRJNA661271	SAMN16053020	no	NA	NA
C103	NSS_Mo17	non_stiff_stalk	yes	PRJNA661271	SAMN16053082	no	NA	NA
C123	NSS_Mo17	non_stiff_stalk	yes	PRJNA661271	SAMN16053021	no	NA	NA
CA-4	sweet_corn	sweet_corn	yes	PRJNA661271	SAMN16052881	no	NA	NA
CG102	unknown	unknown	yes	PRJNA661271	SAMN16053163	no	NA	NA
CH157	mixed	mixed	yes	PRJNA661271	SAMN16052970	no	NA	NA
CH701-30	unknown	unknown	yes	PRJNA661271	SAMN16053164	no	NA	NA
CH711-10	unknown	unknown	yes	PRJNA661271	SAMN16052909	no	NA	NA
CH753-4	SS_B14	stiff_stalk	yes	PRJNA661271	SAMN16052910	no	NA	NA
CI 40H	unknown	unknown	yes	PRJNA661271	SAMN16053022	no	NA	NA
CM105	SS_B14	stiff_stalk	yes	PRJNA661271	SAMN16052882	no	NA	NA
CO257	SS_BSSSC0	stiff_stalk	yes	PRJNA661271	SAMN16053165	no	NA	NA
CO258	SS_BSSSC0	stiff_stalk	yes	PRJNA661271	SAMN16053166	no	NA	NA
CQ702RC	NSS_Oh43	non_stiff_stalk	yes	PRJNA661271	SAMN16053167	no	NA	NA
CR 22 INBRED	unknown	unknown	yes	PRJNA661271	SAMN16052930	no	NA	NA
CR14	SS_B73	stiff_stalk	yes	PRJNA661271	SAMN16052971	no	NA	NA
CS405	mixed	mixed	yes	PRJNA661271	SAMN16052911	no	NA	NA
DE2	iodent	iodent	yes	PRJNA661271	SAMN16053264	no	NA	NA
DE3	NSS_Oh43	non_stiff_stalk	yes	PRJNA661271	SAMN16053265	no	NA	NA
DE4	mixed	mixed	yes	PRJNA661271	SAMN16053083	no	NA	NA
DE811	SS_B14	stiff_stalk	yes	PRJNA661271	SAMN16053335	no	NA	NA
DJ7	SS_B73	stiff_stalk	yes	PRJNA661271	SAMN16053060	no	NA	NA
DK4676A	unknown	unknown	yes	PRJNA661271	SAMN16052972	no	NA	NA
DK78002A	SS_B73	stiff_stalk	yes	PRJNA661271	SAMN16052973	no	NA	NA
DK78010	SS_B73	stiff_stalk	yes	PRJNA661271	SAMN16053084	no	NA	NA
DK78371A	NSS_Oh43	non_stiff_stalk	yes	PRJNA661271	SAMN16053145	no	NA	NA
DKFAPW	SS_B37	stiff_stalk	yes	PRJNA661271	SAMN16053024	no	NA	NA
DKFBHJ	SS_B14	stiff_stalk	yes	PRJNA661271	SAMN16052974	no	NA	NA
DKIB014	iodent	iodent	yes	PRJNA661271	SAMN16053085	no	NA	NA
DKMBNA	NSS_Mo17	non_stiff_stalk	yes	PRJNA661271	SAMN16052975	no	NA	NA
DKPB80	SS_B73	stiff_stalk	yes	PRJNA661271	SAMN16053025	no	NA	NA
E8501	NSS_Mo17	non_stiff_stalk	yes	PRJNA661271	SAMN16053266	no	NA	NA
EAST 028	mixed	mixed	yes	PRJNA661271	SAMN16052931	no	NA	NA
Eng-Li Chih	unknown	unknown	yes	PRJNA661271	SAMN16053026	no	NA	NA
F118	SS_B37	stiff_stalk	yes	PRJNA661271	SAMN16053336	no	NA	NA
F2834T	tropical	tropical	yes	PRJNA661271	SAMN16053267	no	NA	NA
FBLA	SS_B14	stiff_stalk	yes	PRJNA661271	SAMN16052932	no	NA	NA
FC46	flint/popcorn	flint/popcorn	yes	PRJNA661271	SAMN16052883	no	NA	NA
FR19	mixed	mixed	yes	PRJNA661271	SAMN16053268	no	NA	NA
G80	unknown	unknown	yes	PRJNA661271	SAMN16052976	no	NA	NA
H105W	SS_B14	stiff_stalk	yes	PRJNA661271	SAMN16053168	no	NA	NA
H110	unknown	unknown	yes	PRJNA661271	SAMN16053269	no	NA	NA
H113	mixed	mixed	yes	PRJNA661271	SAMN16053337	no	NA	NA
H114	SS_B37	stiff_stalk	yes	PRJNA661271	SAMN16053169	no	NA	NA
H121	unknown	unknown	yes	PRJNA661271	SAMN16053170	no	NA	NA
H122w	SS_B73	stiff_stalk	yes	PRJNA661271	SAMN16053338	no	NA	NA
H42	unknown	unknown	yes	PRJNA661271	SAMN16053086	no	NA	NA
H5	NSS_MN13	non_stiff_stalk	yes	PRJNA661271	SAMN16053171	no	NA	NA
H71	NSS_MN13	non_stiff_stalk	yes	PRJNA661271	SAMN16053172	no	NA	NA
H84	SS_B37	stiff_stalk	yes	PRJNA661271	SAMN16053270	no	NA	NA
H91	SS_B14	stiff_stalk	yes	PRJNA661271	SAMN16053173	no	NA	NA
H95	NSS_Oh43	non_stiff_stalk	yes	PRJNA661271	SAMN16053174	no	NA	NA
H96	unknown	unknown	yes	PRJNA661271	SAMN16053339	no	NA	NA
H99	unknown	unknown	yes	PRJNA661271	SAMN16052977	no	NA	NA
HP301	flint/popcorn	flint/popcorn	yes	PRJNA661271	SAMN16053271	no	NA	NA
HUANYAO	tropical	tropical	yes	PRJNA661271	SAMN16053175	no	NA	NA
HUOBAI	tropical	tropical	yes	PRJNA661271	SAMN16053340	no	NA	NA
Hy	NSS_MN13	non_stiff_stalk	yes	PRJNA661271	SAMN16053176	no	NA	NA
I29	flint/popcorn	flint/popcorn	yes	PRJNA661271	SAMN16052978	no	NA	NA
Ia 453	sweet_corn	sweet_corn	yes	PRJNA661271	SAMN16052884	no	NA	NA
Ia2132	sweet_corn	sweet_corn	yes	PRJNA661271	SAMN16052885	no	NA	NA
IBB14	iodent	iodent	yes	PRJNA661271	SAMN16052912	no	NA	NA
IBB15	iodent	iodent	yes	PRJNA661271	SAMN16052913	no	NA	NA
IBC2	non_stiff_stalk	non_stiff_stalk	yes	PRJNA661271	SAMN16052933	no	NA	NA
ICI 193	mixed	mixed	yes	PRJNA661271	SAMN16052934	no	NA	NA
ICI 441	SS_B73	stiff_stalk	yes	PRJNA661271	SAMN16053027	no	NA	NA
ICI 740	SS_B73	stiff_stalk	yes	PRJNA661271	SAMN16053087	no	NA	NA
ICI 893	SS_B73	stiff_stalk	yes	PRJNA661271	SAMN16053088	no	NA	NA
ICI 986	iodent	iodent	yes	PRJNA661271	SAMN16053089	no	NA	NA
ICI581	NSS_Oh43	non_stiff_stalk	yes	PRJNA661271	SAMN16052935	no	NA	NA
IDS28	flint/popcorn	flint/popcorn	yes	PRJNA661271	SAMN16053272	no	NA	NA
IDS69	flint/popcorn	flint/popcorn	yes	PRJNA661271	SAMN16053341	no	NA	NA
IDS91	flint/popcorn	flint/popcorn	yes	PRJNA661271	SAMN16053273	no	NA	NA
Il778d	sweet_corn	sweet_corn	yes	PRJNA661271	SAMN16053177	no	NA	NA
INB 101LFY/LFY (A632 X M16 S5)	SS_B14	stiff_stalk	yes	PRJNA661271	SAMN16053178	no	NA	NA
INBRED 109	tropical	tropical	yes	PRJNA661271	SAMN16053342	no	NA	NA
INBRED 141	unknown	unknown	yes	PRJNA661271	SAMN16053274	no	NA	NA
INBRED 305	unknown	unknown	yes	PRJNA661271	SAMN16053275	no	NA	NA
INBRED 309	unknown	unknown	yes	PRJNA661271	SAMN16053179	no	NA	NA
J47	unknown	unknown	yes	PRJNA661271	SAMN16053343	no	NA	NA
J8606	mixed	mixed	yes	PRJNA661271	SAMN16053181	no	NA	NA
K150	unknown	unknown	yes	PRJNA661271	SAMN16053182	no	NA	NA
K41	unknown	unknown	yes	PRJNA661271	SAMN16053276	no	NA	NA
K47	flint/popcorn	flint/popcorn	yes	PRJNA661271	SAMN16053344	no	NA	NA
K55	unknown	unknown	yes	PRJNA661271	SAMN16053345	no	NA	NA
KUNG-70	unknown	unknown	yes	PRJNA661271	SAMN16053183	no	NA	NA
L 127	iodent	iodent	yes	PRJNA661271	SAMN16052914	no	NA	NA
L 135	iodent	iodent	yes	PRJNA661271	SAMN16052886	no	NA	NA
L 139	NSS_Oh43	non_stiff_stalk	yes	PRJNA661271	SAMN16052936	no	NA	NA
L 155	iodent	iodent	yes	PRJNA661271	SAMN16052979	no	NA	NA
L 289	unknown	unknown	yes	PRJNA661271	SAMN16053184	no	NA	NA
LH1	SS_B37	stiff_stalk	yes	PRJNA661271	SAMN16053185	no	NA	NA
LH127	NSS_Oh43	non_stiff_stalk	yes	PRJNA661271	SAMN16053090	no	NA	NA
LH128	NSS_Mo17	non_stiff_stalk	yes	PRJNA661271	SAMN16053186	no	NA	NA
LH132	SS_B73	stiff_stalk	yes	PRJNA661271	SAMN16053029	no	NA	NA
LH143 (Maintainer)	SS_B14	stiff_stalk	yes	PRJNA661271	SAMN16053030	no	NA	NA
LH149	SS_B73	stiff_stalk	yes	PRJNA661271	SAMN16052915	no	NA	NA
LH165	NSS_Mo17	non_stiff_stalk	yes	PRJNA661271	SAMN16053031	no	NA	NA
LH166	NSS_Oh43	non_stiff_stalk	yes	PRJNA661271	SAMN16052916	no	NA	NA
LH172	mixed	mixed	yes	PRJNA661271	SAMN16052917	no	NA	NA
LH181	NSS_Mo17	non_stiff_stalk	yes	PRJNA661271	SAMN16053187	no	NA	NA
LH184	mixed	mixed	yes	PRJNA661271	SAMN16052981	no	NA	NA
LH190	SS_B73	stiff_stalk	yes	PRJNA661271	SAMN16053188	no	NA	NA
LH191	mixed	mixed	yes	PRJNA661271	SAMN16053277	no	NA	NA
LH192	SS_B73	stiff_stalk	yes	PRJNA661271	SAMN16053278	no	NA	NA
LH193	SS_B73	stiff_stalk	yes	PRJNA661271	SAMN16053189	no	NA	NA
LH194	SS_B73	stiff_stalk	yes	PRJNA661271	SAMN16053279	no	NA	NA
LH195	SS_B73	stiff_stalk	yes	PRJNA661271	SAMN16053190	no	NA	NA
LH197	SS_B73	stiff_stalk	yes	PRJNA661271	SAMN16053118	no	NA	NA
LH199	SS_B73	stiff_stalk	yes	PRJNA661271	SAMN16053119	no	NA	NA
LH202	SS_B73	stiff_stalk	yes	PRJNA661271	SAMN16052937	no	NA	NA
LH204	SS_B73	stiff_stalk	yes	PRJNA661271	SAMN16053120	no	NA	NA
LH205	SS_B73	stiff_stalk	yes	PRJNA661271	SAMN16053280	no	NA	NA
LH206	SS_B73	stiff_stalk	yes	PRJNA661271	SAMN16052982	no	NA	NA
LH208	SS_B73	stiff_stalk	yes	PRJNA661271	SAMN16053191	no	NA	NA
LH209	SS_B73	stiff_stalk	yes	PRJNA661271	SAMN16053033	no	NA	NA
LH211	NSS_Mo17	non_stiff_stalk	yes	PRJNA661271	SAMN16053346	no	NA	NA
LH213	NSS_Oh43	non_stiff_stalk	yes	PRJNA661271	SAMN16053192	no	NA	NA
LH214	NSS_Oh43	non_stiff_stalk	yes	PRJNA661271	SAMN16053193	no	NA	NA
LH215	NSS_Mo17	non_stiff_stalk	yes	PRJNA661271	SAMN16053194	no	NA	NA
LH216	NSS_Mo17	non_stiff_stalk	yes	PRJNA661271	SAMN16053281	no	NA	NA
LH222	SS_B14	stiff_stalk	yes	PRJNA661271	SAMN16052918	no	NA	NA
LH223	SS_B14	stiff_stalk	yes	PRJNA661271	SAMN16052984	no	NA	NA
LH224	SS_B14	stiff_stalk	yes	PRJNA661271	SAMN16053195	no	NA	NA
LH227	SS_B73B14	stiff_stalk	yes	PRJNA661271	SAMN16053121	no	NA	NA
LH295	non_stiff_stalk	non_stiff_stalk	yes	PRJNA661271	SAMN16052938	no	NA	NA
LH38	NSS_Oh43	non_stiff_stalk	yes	PRJNA661271	SAMN16052985	no	NA	NA
LH54	NSS_Mo17	non_stiff_stalk	yes	PRJNA661271	SAMN16052986	no	NA	NA
LH57	NSS_Mo17	non_stiff_stalk	yes	PRJNA661271	SAMN16053034	no	NA	NA
LH60	NSS_Mo17	non_stiff_stalk	yes	PRJNA661271	SAMN16053197	no	NA	NA
LH65	NA	non_stiff_stalk	yes	PRJNA661271	SAMN16053347	no	NA	NA
LIBC 4	iodent	iodent	yes	PRJNA661271	SAMN16052940	no	NA	NA
LP1 NR HT	SS_B14	stiff_stalk	yes	PRJNA661271	SAMN16053122	no	NA	NA
Lp215D	NSS_Mo17	non_stiff_stalk	yes	PRJNA661271	SAMN16052919	no	NA	NA
LP5	SS_B73	stiff_stalk	yes	PRJNA661271	SAMN16052941	no	NA	NA
M14	unknown	unknown	yes	PRJNA661271	SAMN16053348	no	NA	NA
MBPM	mixed	mixed	yes	PRJNA661271	SAMN16053282	no	NA	NA
MBST	NSS_Oh43	non_stiff_stalk	yes	PRJNA661271	SAMN16053198	no	NA	NA
MBWZ	iodent	iodent	yes	PRJNA661271	SAMN16053199	no	NA	NA
MEF156-55-2	mixed	mixed	yes	PRJNA661271	SAMN16052988	no	NA	NA
ML606	NSS_Oh43	non_stiff_stalk	yes	PRJNA661271	SAMN16052989	no	NA	NA
MM501D	NSS_Oh43	non_stiff_stalk	yes	PRJNA661271	SAMN16053200	no	NA	NA
Mo1W	NSS_WF9	non_stiff_stalk	yes	PRJNA661271	SAMN16053283	no	NA	NA
Mo46	unknown	unknown	yes	PRJNA661271	SAMN16053201	no	NA	NA
Mo47	unknown	unknown	yes	PRJNA661271	SAMN16053094	no	NA	NA
Mo5	mixed	mixed	yes	PRJNA661271	SAMN16053349	no	NA	NA
MQ305	iodent	iodent	yes	PRJNA661271	SAMN16052990	no	NA	NA
MS116	unknown	unknown	yes	PRJNA661271	SAMN16052869	no	NA	NA
MS132	mixed	mixed	yes	PRJNA661271	SAMN16053095	no	NA	NA
MS1334	mixed	mixed	yes	PRJNA661271	SAMN16053035	no	NA	NA
MS153	mixed	mixed	yes	PRJNA661271	SAMN16052991	no	NA	NA
MS200	unknown	unknown	yes	PRJNA661271	SAMN16052992	no	NA	NA
MS211	NSS_MN13	non_stiff_stalk	yes	PRJNA661271	SAMN16053096	no	NA	NA
MS221	SS_B37	stiff_stalk	yes	PRJNA661271	SAMN16053202	no	NA	NA
MS224	unknown	unknown	yes	PRJNA661271	SAMN16052993	no	NA	NA
MS225	unknown	unknown	yes	PRJNA661271	SAMN16052942	no	NA	NA
MS226	unknown	unknown	yes	PRJNA661271	SAMN16053097	no	NA	NA
MS24A	unknown	unknown	yes	PRJNA661271	SAMN16053284	no	NA	NA
MS71	NSS_MN13	non_stiff_stalk	yes	PRJNA661271	SAMN16053036	no	NA	NA
MS72	unknown	unknown	yes	PRJNA661271	SAMN16052920	no	NA	NA
N192	SS_B73	stiff_stalk	yes	PRJNA661271	SAMN16052994	no	NA	NA
N193	mixed	non_stiff_stalk	yes	PRJNA661271	SAMN16053037	no	NA	NA
N197	NSS_Mo17	non_stiff_stalk	yes	PRJNA661271	SAMN16052943	no	NA	NA
N200	mixed	non_stiff_stalk	yes	PRJNA661271	SAMN16053350	no	NA	NA
N201	SS_B73	stiff_stalk	yes	PRJNA661271	SAMN16053098	no	NA	NA
N209	SS_BSSSC0	stiff_stalk	yes	PRJNA661271	SAMN16053351	no	NA	NA
N211	mixed	mixed	yes	PRJNA661271	SAMN16053204	no	NA	NA
N215	mixed	mixed	yes	PRJNA661271	SAMN16053205	no	NA	NA
N217	SS_B14	stiff_stalk	yes	PRJNA661271	SAMN16053285	no	NA	NA
N218	SS_B14	stiff_stalk	yes	PRJNA661271	SAMN16053286	no	NA	NA
N28	SS_BSSSC0	stiff_stalk	yes	PRJNA661271	SAMN16053287	no	NA	NA
N28Ht	SS_BSSSC0	stiff_stalk	yes	PRJNA661271	SAMN16053206	no	NA	NA
N501	SS_BSSSC0	stiff_stalk	yes	PRJNA661271	SAMN16053207	no	NA	NA
N523	SS_BSSSC0	stiff_stalk	yes	PRJNA661271	SAMN16053208	no	NA	NA
N527	SS-BSSSC0	stiff_stalk	yes	PRJNA661271	SAMN16053209	no	NA	NA
N534	mixed	mixed	yes	PRJNA661271	SAMN16053210	no	NA	NA
N542	SS_BSSSC0	stiff_stalk	yes	PRJNA661271	SAMN16053211	no	NA	NA
N6	NSS_MN13	non_stiff_stalk	yes	PRJNA661271	SAMN16053099	no	NA	NA
N7A	SS_BSSSC0	stiff_stalk	yes	PRJNA661271	SAMN16053288	no	NA	NA
NC250	SS_B37	stiff_stalk	yes	PRJNA661271	SAMN16053352	no	NA	NA
NC262	flint/popcorn	flint/popcorn	yes	PRJNA661271	SAMN16053038	no	NA	NA
NC290A	flint/popcorn	flint/popcorn	yes	PRJNA661271	SAMN16053353	no	NA	NA
NC294	SS_B73	stiff_stalk	yes	PRJNA661271	SAMN16053289	no	NA	NA
NC310	SS_B73	stiff_stalk	yes	PRJNA661271	SAMN16053100	no	NA	NA
NC326	SS_B73	stiff_stalk	yes	PRJNA661271	SAMN16053290	no	NA	NA
NC328	SS_B73	stiff_stalk	yes	PRJNA661271	SAMN16053212	no	NA	NA
NC342	NSS_Mo17	non_stiff_stalk	yes	PRJNA661271	SAMN16053291	no	NA	NA
NC368	SS_B73	stiff_stalk	yes	PRJNA661271	SAMN16053354	no	NA	NA
NC412	tropical	tropical	yes	PRJNA661271	SAMN16053355	no	NA	NA
ND247	NSS_MN13	non_stiff_stalk	yes	PRJNA661271	SAMN16052921	no	NA	NA
ND259	mixed	mixed	yes	PRJNA661271	SAMN16053123	no	NA	NA
ND265	mixed	non_stiff_stalk	yes	PRJNA661271	SAMN16052870	no	NA	NA
NK740	NSS_Mo17	non_stiff_stalk	yes	PRJNA661271	SAMN16053213	no	NA	NA
NK778	mixed	non_stiff_stalk	yes	PRJNA661271	SAMN16052922	no	NA	NA
NK807	SS_B37	stiff_stalk	yes	PRJNA661271	SAMN16052923	no	NA	NA
NORTH 7	unknown	unknown	yes	PRJNA661271	SAMN16052888	no	NA	NA
NQ508	iodent	iodent	yes	PRJNA661271	SAMN16053039	no	NA	NA
NS501	mixed	mixed	yes	PRJNA661271	SAMN16052995	no	NA	NA
NS701	SS_B73	stiff_stalk	yes	PRJNA661271	SAMN16053124	no	NA	NA
NY 159 (Neveh Yaar)	mixed	mixed	yes	PRJNA661271	SAMN16053040	no	NA	NA
NY 166 (Neveh Yaar)	mixed	mixed	yes	PRJNA661271	SAMN16053215	no	NA	NA
NY6371	tropical	tropical	yes	PRJNA661271	SAMN16053292	no	NA	NA
Ny821	unknown	unknown	yes	PRJNA661271	SAMN16053041	no	NA	NA
OC19	unknown	unknown	yes	PRJNA661271	SAMN16053216	no	NA	NA
OH33	unknown	unknown	yes	PRJNA661271	SAMN16053101	no	NA	NA
Oh40B	NSS_Oh43	non_stiff_stalk	yes	PRJNA661271	SAMN16052996	no	NA	NA
Oh7	non_stiff_stalk	non_stiff_stalk	yes	PRJNA661271	SAMN16053217	no	NA	NA
OQ403	iodent	iodent	yes	PRJNA661271	SAMN16052871	no	NA	NA
OQ603	iodent	iodent	yes	PRJNA661271	SAMN16052997	no	NA	NA
Os420	mixed	non_stiff_stalk	yes	PRJNA661271	SAMN16053102	no	NA	NA
Os426	mixed	mixed	yes	PRJNA661271	SAMN16053293	no	NA	NA
OS602	iodent	iodent	yes	PRJNA661271	SAMN16052944	no	NA	NA
Pa392	unknown	unknown	yes	PRJNA661271	SAMN16053103	no	NA	NA
Pa405	mixed	mixed	yes	PRJNA661271	SAMN16053042	no	NA	NA
Pa762	NSS_Oh43	non_stiff_stalk	yes	PRJNA661271	SAMN16053294	no	NA	NA
Pa778	NSS_Mo17	non_stiff_stalk	yes	PRJNA661271	SAMN16053218	no	NA	NA
Pa875	unknown	unknown	yes	PRJNA661271	SAMN16053125	no	NA	NA
Pa880	unknown	unknown	yes	PRJNA661271	SAMN16053295	no	NA	NA
Pa91	NSS_Oh43	non_stiff_stalk	yes	PRJNA661271	SAMN16053356	no	NA	NA
PHB09	SS_B37	stiff_stalk	yes	PRJNA661271	SAMN16053104	no	NA	NA
PHBA6	NSS_Oh43	non_stiff_stalk	yes	PRJNA661271	SAMN16053044	no	NA	NA
PHBB3	SS_B37	stiff_stalk	yes	PRJNA661271	SAMN16053219	no	NA	NA
PHBW8	SS_B37	stiff_stalk	yes	PRJNA661271	SAMN16052998	no	NA	NA
PHEG9	mixed	stiff_stalk	yes	PRJNA661271	SAMN16053357	no	NA	NA
PHG71	SS_B14	stiff_stalk	yes	PRJNA661271	SAMN16052924	no	NA	NA
PHG80	SS_B37	stiff_stalk	yes	PRJNA661271	SAMN16053105	no	NA	NA
PHG86	SS_B73	stiff_stalk	yes	PRJNA661271	SAMN16053106	no	NA	NA
PHGW7	iodent	iodent	yes	PRJNA661271	SAMN16052891	no	NA	NA
PHH93	iodent	iodent	yes	PRJNA661271	SAMN16052946	no	NA	NA
PHHH9	mixed	mixed	yes	PRJNA661271	SAMN16053127	no	NA	NA
PHHV4	unknown	unknown	yes	PRJNA661271	SAMN16053045	no	NA	NA
PHJ33	iodent	iodent	yes	PRJNA661271	SAMN16053296	no	NA	NA
PHJ70	mixed	mixed	yes	PRJNA661271	SAMN16053220	no	NA	NA
PHJ90	iodent	iodent	yes	PRJNA661271	SAMN16053046	no	NA	NA
PHJR5	SS_B37	stiff_stalk	yes	PRJNA661271	SAMN16052948	no	NA	NA
PHK29	SS_B37	stiff_stalk	yes	PRJNA661271	SAMN16053297	no	NA	NA
PHK35	SS_B37	stiff_stalk	yes	PRJNA661271	SAMN16053128	no	NA	NA
PHK42	iodent	iodent	yes	PRJNA661271	SAMN16053001	no	NA	NA
PHK74	iodent	iodent	yes	PRJNA661271	SAMN16052892	no	NA	NA
PHK93	NSS_Oh43	non_stiff_stalk	yes	PRJNA661271	SAMN16053222	no	NA	NA
PHKE6	iodent	iodent	yes	PRJNA661271	SAMN16052949	no	NA	NA
PHM10	iodent	iodent	yes	PRJNA661271	SAMN16053129	no	NA	NA
PHN29	mixed	mixed	yes	PRJNA661271	SAMN16053130	no	NA	NA
PHN34	non_stiff_stalk	non_stiff_stalk	yes	PRJNA661271	SAMN16053359	no	NA	NA
PHN66	SS_B73	stiff_stalk	yes	PRJNA661271	SAMN16053047	no	NA	NA
PHN82	iodent	iodent	yes	PRJNA661271	SAMN16053048	no	NA	NA
PHP55	iodent	iodent	yes	PRJNA661271	SAMN16052951	no	NA	NA
PHP76	iodent	iodent	yes	PRJNA661271	SAMN16052952	no	NA	NA
PHP85	SS_B37	stiff_stalk	yes	PRJNA661271	SAMN16053298	no	NA	NA
PHPR5	SS_B73	stiff_stalk	yes	PRJNA661271	SAMN16053224	no	NA	NA
PHR31	iodent	iodent	yes	PRJNA661271	SAMN16053225	no	NA	NA
PHR36	iodent	iodent	yes	PRJNA661271	SAMN16053108	no	NA	NA
PHR47	mixed	mixed	yes	PRJNA661271	SAMN16053131	no	NA	NA
PHR55	non_stiff_stalk	non_stiff_stalk	yes	PRJNA661271	SAMN16053226	no	NA	NA
PHR58	NSS_Oh43	non_stiff_stalk	yes	PRJNA661271	SAMN16053300	no	NA	NA
PHR62	iodent	iodent	yes	PRJNA661271	SAMN16053301	no	NA	NA
PHR63	iodent	iodent	yes	PRJNA661271	SAMN16053049	no	NA	NA
PHT10	SS_B73	stiff_stalk	yes	PRJNA661271	SAMN16053227	no	NA	NA
PHT22	iodent	iodent	yes	PRJNA661271	SAMN16053228	no	NA	NA
PHT47	SS_B37	stiff_stalk	yes	PRJNA661271	SAMN16053229	no	NA	NA
PHT55	SS_B37	stiff_stalk	yes	PRJNA661271	SAMN16053230	no	NA	NA
PHT69	SS_B37	stiff_stalk	yes	PRJNA661271	SAMN16052954	no	NA	NA
PHTM9	NSS_Oh43	non_stiff_stalk	yes	PRJNA661271	SAMN16052894	no	NA	NA
PHV37	SS_B37	stiff_stalk	yes	PRJNA661271	SAMN16052895	no	NA	NA
PHV57	iodent	iodent	yes	PRJNA661271	SAMN16052955	no	NA	NA
PHV63	SS_B37	stiff_stalk	yes	PRJNA661271	SAMN16053360	no	NA	NA
PHVA9	SS_B37	stiff_stalk	yes	PRJNA661271	SAMN16052896	no	NA	NA
PHVJ4	iodent	iodent	yes	PRJNA661271	SAMN16052872	no	NA	NA
PHW03	mixed	mixed	yes	PRJNA661271	SAMN16052956	no	NA	NA
PHW17	SS_B37	stiff_stalk	yes	PRJNA661271	SAMN16053050	no	NA	NA
PHW20	mixed	mixed	yes	PRJNA661271	SAMN16052897	no	NA	NA
PHW30	mixed	mixed	yes	PRJNA661271	SAMN16053051	no	NA	NA
PHW43	NSS_Oh43	non_stiff_stalk	yes	PRJNA661271	SAMN16053231	no	NA	NA
PHW53	iodent	iodent	yes	PRJNA661271	SAMN16053302	no	NA	NA
PHW79	mixed	mixed	yes	PRJNA661271	SAMN16053232	no	NA	NA
PHW80	NSS_Oh43	non_stiff_stalk	yes	PRJNA661271	SAMN16053052	no	NA	NA
PHW86	iodent	iodent	yes	PRJNA661271	SAMN16052898	no	NA	NA
PHWG5	NSS_Oh43	non_stiff_stalk	yes	PRJNA661271	SAMN16053233	no	NA	NA
PHZ51	non_stiff_stalk	non_stiff_stalk	yes	PRJNA661271	SAMN16053234	no	NA	NA
Q381	NSS_Oh43	non_stiff_stalk	yes	PRJNA661271	SAMN16053002	no	NA	NA
R113	mixed	mixed	yes	PRJNA661271	SAMN16053109	no	NA	NA
R168	NSS_MN13	non_stiff_stalk	yes	PRJNA661271	SAMN16053133	no	NA	NA
R177	unknown	unknown	yes	PRJNA661271	SAMN16053365	no	NA	NA
R181B	mixed	mixed	yes	PRJNA661271	SAMN16053110	no	NA	NA
R226	mixed	mixed	yes	PRJNA661271	SAMN16053304	no	NA	NA
R227	SS_BSSSC0	stiff_stalk	yes	PRJNA661271	SAMN16053305	no	NA	NA
R229	SS_B73	stiff_stalk	yes	PRJNA661271	SAMN16053306	no	NA	NA
R71	NSS_MN13	non_stiff_stalk	yes	PRJNA661271	SAMN16053307	no	NA	NA
R78	unknown	unknown	yes	PRJNA661271	SAMN16053235	no	NA	NA
S8326	NSS_Mo17	non_stiff_stalk	yes	PRJNA661271	SAMN16053134	no	NA	NA
SD101	SS_B37	stiff_stalk	yes	PRJNA661271	SAMN16053053	no	NA	NA
SD102	iodent	iodent	yes	PRJNA661271	SAMN16053003	no	NA	NA
SD107	SS_B14	stiff_stalk	yes	PRJNA661271	SAMN16053111	no	NA	NA
SD40	mixed	mixed	yes	PRJNA661271	SAMN16053112	no	NA	NA
SD44	mixed	mixed	yes	PRJNA661271	SAMN16053054	no	NA	NA
Seagull Seventeen	NSS_Mo17	non_stiff_stalk	yes	PRJNA661271	SAMN16053135	no	NA	NA
SG 30A	flint/popcorn	flint/popcorn	yes	PRJNA661271	SAMN16053136	no	NA	NA
T242	sweet_corn	sweet_corn	yes	PRJNA661271	SAMN16052873	no	NA	NA
Tr	SS_BSSSC0	stiff_stalk	yes	PRJNA661271	SAMN16053236	no	NA	NA
TZU-CHIAO-HSI-WU 105	unknown	unknown	yes	PRJNA661271	SAMN16053137	no	NA	NA
VA102	non_stiff_stalk	non_stiff_stalk	yes	PRJNA661271	SAMN16053308	no	NA	NA
Va17	NSS_Wf9	non_stiff_stalk	yes	PRJNA661271	SAMN16053362	no	NA	NA
Va22	NSS_Oh43	non_stiff_stalk	yes	PRJNA661271	SAMN16053309	no	NA	NA
Va26	NSS_Oh43	non_stiff_stalk	yes	PRJNA661271	SAMN16053237	no	NA	NA
Va35	non_stiff_stalk	non_stiff_stalk	yes	PRJNA661271	SAMN16053310	no	NA	NA
Va52	mixed	mixed	yes	PRJNA661271	SAMN16053113	no	NA	NA
Va59	non_stiff_stalk	non_stiff_stalk	yes	PRJNA661271	SAMN16053311	no	NA	NA
Va99	non_stiff_stalk	non_stiff_stalk	yes	PRJNA661271	SAMN16053114	no	NA	NA
VaW6	unknown	unknown	yes	PRJNA661271	SAMN16053312	no	NA	NA
W117Ht	NSS_MN13	non_stiff_stalk	yes	PRJNA661271	SAMN16052899	no	NA	NA
W153R	NSS_MN13	non_stiff_stalk	yes	PRJNA661271	SAMN16052925	no	NA	NA
W182E	NSS_MN13	non_stiff_stalk	yes	PRJNA661271	SAMN16052900	no	NA	NA
W22	NSS_MN13	non_stiff_stalk	yes	PRJNA661271	SAMN16053238	no	NA	NA
W23	NSS_MN13	non_stiff_stalk	yes	PRJNA661271	SAMN16053239	no	NA	NA
W24	unknown	unknown	yes	PRJNA661271	SAMN16053240	no	NA	NA
W32	NSS_MN13	non_stiff_stalk	yes	PRJNA661271	SAMN16053313	no	NA	NA
W552	mixed	mixed	yes	PRJNA661271	SAMN16052926	no	NA	NA
W602S	mixed	mixed	yes	PRJNA661271	SAMN16053055	no	NA	NA
W603S	NSS_Mo17	non_stiff_stalk	yes	PRJNA661271	SAMN16053004	no	NA	NA
W607S	NSS_Oh43	non_stiff_stalk	yes	PRJNA661271	SAMN16053139	no	NA	NA
W610S	mixed	mixed	yes	PRJNA661271	SAMN16053314	no	NA	NA
W612S	NSS_Mo17	non_stiff_stalk	yes	PRJNA661271	SAMN16053058	no	NA	NA
W613S	non_stiff_stalk	non_stiff_stalk	yes	PRJNA661271	SAMN16052957	no	NA	NA
W614S	non_stiff_stalk	non_stiff_stalk	yes	PRJNA661271	SAMN16053008	no	NA	NA
W64A	NSS_Wf9	non_stiff_stalk	yes	PRJNA661271	SAMN16052927	no	NA	NA
W701BC	NSS_MN13	non_stiff_stalk	yes	PRJNA661271	SAMN16052874	no	NA	NA
W803G	mixed	mixed	yes	PRJNA661271	SAMN16053315	no	NA	NA
W809G	SS_B73	stiff_stalk	yes	PRJNA661271	SAMN16053316	no	NA	NA
W811G	SS_B73	stiff_stalk	yes	PRJNA661271	SAMN16053141	no	NA	NA
W812G	SS_B73	stiff_stalk	yes	PRJNA661271	SAMN16053243	no	NA	NA
W813G	SS_B14	stiff_stalk	yes	PRJNA661271	SAMN16053244	no	NA	NA
W814G	mixed	mixed	yes	PRJNA661271	SAMN16053146	no	NA	NA
W817G	NSS_Oh43	non_stiff_stalk	yes	PRJNA661271	SAMN16053318	no	NA	NA
W819G	SS_B73	stiff_stalk	yes	PRJNA661271	SAMN16053319	no	NA	NA
W820G	SS_B73	stiff_stalk	yes	PRJNA661271	SAMN16053320	no	NA	NA
W821G	NSS_Oh43	non_stiff_stalk	yes	PRJNA661271	SAMN16053142	no	NA	NA
W8304	SS_B73	stiff_stalk	yes	PRJNA661271	SAMN16053059	no	NA	NA
W9	NSS_MN13	non_stiff_stalk	yes	PRJNA661271	SAMN16052875	no	NA	NA
Wf9	NSS_Wf9	non_stiff_stalk	yes	PRJNA661271	SAMN16053245	no	NA	NA
WIL900	NSS_Mo17	non_stiff_stalk	yes	PRJNA661271	SAMN16053363	no	NA	NA
WIL901	NSS_Mo17	non_stiff_stalk	yes	PRJNA661271	SAMN16053325	no	NA	NA
WIL903	NSS_Mo17	non_stiff_stalk	yes	PRJNA661271	SAMN16053246	no	NA	NA
WR3	mixed	mixed	yes	PRJNA661271	SAMN16053005	no	NA	NA
WU-TAN-TZAO	unknown	unknown	yes	PRJNA661271	SAMN16053247	no	NA	NA
WXB6	unknown	unknown	yes	PRJNA661271	SAMN16053321	no	NA	NA
YE 4	tropical	tropical	yes	PRJNA661271	SAMN16053322	no	NA	NA
YING-55	unknown	unknown	yes	PRJNA661271	SAMN16053248	no	NA	NA
YONG 28	unknown	unknown	yes	PRJNA661271	SAMN16053143	no	NA	NA
Yu796 NS	unknown	unknown	yes	PRJNA661271	SAMN16053323	no	NA	NA
ZS635	SS_B37	stiff_stalk	yes	PRJNA661271	SAMN16052958	no	NA	NA

### Sheet: Table_S2
Table S2: BAM file coverage for random forest training set. NA represents instances with no training data for the resequencing – reference genome pair at the specific coverage.
Reference genome	Resequenced genome	15x model	30x model
B73	B73	13.97	NA
	Mo17	Down sampled 15x	28.26
	PH207	Down sampled 15x	Down sampled 30x
	W22	13.82	NA
Mo17	B73	10.35	NA
	Mo17	Down sampled 15x	Down sampled 30x
	PH207	Down sampled 15x	Down sampled 30x
	W22	13.69	NA
PH207	B73	11.16	NA
	Mo17	Down sampled 15x	29.78
	PH207	Down sampled 15x	Down sampled 30x
	W22	14.36	NA
W22	B73	10.49	NA
	Mo17	Down sampled 15x	28.58
	PH207	Down sampled 15x	Down sampled 30x
	W22	Down sampled 15x	NA

### Sheet: Table_S3
Table S3. Low recominbation regions in the B73 v4 reference genome assembly. Regions were converted from previously defined regions (Swanson-Wagner et al., 2010; Eichten et al., 2011)
Chromosome	Start	Stop
1	92004588	164648483
2	73932120	182274997
3	49818120	130528748
4	53168339	147310843
5	22508450	165885171
6	17994888	93563265
7	33230101	112163766
8	29957211	126336337
9	31144195	110652481
10	29769441	110825843

### Sheet: Table_S4
Table S4. Enrichment tests for families with very young and high frequency TEs.
family	Familiy Size	High Similarity LTR Family Members at High Frequency	Enrichment significance (p-value)
RLG00001	26341	512	3.45e-31
RLG00009	2761	98	5.32e-23
RLG00024	612	33	2.14e-13
RLC00032	578	31	1.26e-12
RLG00036	326	20	1.25e-09
RLG00090	52	8	2.14e-07
RLG00006	5242	97	3.49e-07
RLC00182	40	6	8.21e-06
RLG00459	12	4	1.91e-05
RLG00020	809	23	3.34e-05
RLX00654	7	3	0.000126807
RLC00950	8	3	0.000173006
RLX04124	2	2	0.000636336
RLX10704	2	2	0.000636336
RLG03631	3	2	0.00105323
RLX03487	3	2	0.00105323
RLX00092	73	5	0.00135509
RLC00070	111	6	0.00146509
RLC00074	112	6	0.00153013
RLG02923	4	2	0.00156895
RLC00232	22	3	0.00216341
RLC15409	5	2	0.00218138
RLG01205	5	2	0.00218138
RLX00857	6	2	0.00288848
RLG00031	439	12	0.00311966
RLC00699	7	2	0.0036882
RLC00701	7	2	0.0036882
RLG02188	7	2	0.0036882
RLG00933	8	2	0.00457854
RLC00694	9	2	0.00555755
RLC00023	835	17	0.00920103
RLC05702	1	1	0.0206271
RLC05999	1	1	0.0206271
RLC07347	1	1	0.0206271
RLC12532	1	1	0.0206271
RLC12922	1	1	0.0206271
RLC14193	1	1	0.0206271
RLC25906	1	1	0.0206271
RLG02720	1	1	0.0206271
RLG03630	1	1	0.0206271
RLG03851	1	1	0.0206271
RLG04184	1	1	0.0206271
RLG04236	1	1	0.0206271
RLG04292	1	1	0.0206271
RLG04803	1	1	0.0206271
RLG05152	1	1	0.0206271
RLG06289	1	1	0.0206271
RLG06352	1	1	0.0206271
RLG06487	1	1	0.0206271
RLG06702	1	1	0.0206271
RLG06861	1	1	0.0206271
RLG07961	1	1	0.0206271
RLG08056	1	1	0.0206271
RLG08087	1	1	0.0206271
RLG08165	1	1	0.0206271
RLG08359	1	1	0.0206271
RLG08409	1	1	0.0206271
RLG08427	1	1	0.0206271
RLG09319	1	1	0.0206271
RLG09334	1	1	0.0206271
RLG09355	1	1	0.0206271
RLG09370	1	1	0.0206271
RLG09447	1	1	0.0206271
RLG10673	1	1	0.0206271
RLG10692	1	1	0.0206271
RLG10897	1	1	0.0206271
RLG10976	1	1	0.0206271
RLG10985	1	1	0.0206271
RLG11046	1	1	0.0206271
RLG11047	1	1	0.0206271
RLG12115	1	1	0.0206271
RLG12150	1	1	0.0206271
RLG12258	1	1	0.0206271
RLG12920	1	1	0.0206271
RLG13289	1	1	0.0206271
RLG13468	1	1	0.0206271
RLG13471	1	1	0.0206271
RLG13948	1	1	0.0206271
RLG14222	1	1	0.0206271
RLG14548	1	1	0.0206271
RLG14892	1	1	0.0206271
RLG15569	1	1	0.0206271
RLG15588	1	1	0.0206271
RLG15853	1	1	0.0206271
RLG16149	1	1	0.0206271
RLG20643	1	1	0.0206271
RLG21153	1	1	0.0206271
RLG21195	1	1	0.0206271
RLG23170	1	1	0.0206271
RLG24066	1	1	0.0206271
RLG24134	1	1	0.0206271
RLG34745	1	1	0.0206271
RLG35109	1	1	0.0206271
RLG35111	1	1	0.0206271
RLG35346	1	1	0.0206271
RLG35918	1	1	0.0206271
RLG45562	1	1	0.0206271
RLX02042	1	1	0.0206271
RLX02688	1	1	0.0206271
RLX03655	1	1	0.0206271
RLX03726	1	1	0.0206271
RLX03740	1	1	0.0206271
RLX03998	1	1	0.0206271
RLX04003	1	1	0.0206271
RLX04253	1	1	0.0206271
RLX05039	1	1	0.0206271
RLX05173	1	1	0.0206271
RLX05188	1	1	0.0206271
RLX05191	1	1	0.0206271
RLX05196	1	1	0.0206271
RLX05209	1	1	0.0206271
RLX05473	1	1	0.0206271
RLX05484	1	1	0.0206271
RLX05509	1	1	0.0206271
RLX05529	1	1	0.0206271
RLX05638	1	1	0.0206271
RLX05723	1	1	0.0206271
RLX05749	1	1	0.0206271
RLX05809	1	1	0.0206271
RLX05899	1	1	0.0206271
RLX06114	1	1	0.0206271
RLX06207	1	1	0.0206271
RLX06209	1	1	0.0206271
RLX06216	1	1	0.0206271
RLX06217	1	1	0.0206271
RLX06231	1	1	0.0206271
RLX06469	1	1	0.0206271
RLX06477	1	1	0.0206271
RLX06515	1	1	0.0206271
RLX06520	1	1	0.0206271
RLX06917	1	1	0.0206271
RLX07179	1	1	0.0206271
RLX07193	1	1	0.0206271
RLX07276	1	1	0.0206271
RLX07302	1	1	0.0206271
RLX07351	1	1	0.0206271
RLX07366	1	1	0.0206271
RLX07371	1	1	0.0206271
RLX07407	1	1	0.0206271
RLX07442	1	1	0.0206271
RLX07800	1	1	0.0206271
RLX07820	1	1	0.0206271
RLX07935	1	1	0.0206271
RLX07984	1	1	0.0206271
RLX07999	1	1	0.0206271
RLX08276	1	1	0.0206271
RLX08389	1	1	0.0206271
RLX08400	1	1	0.0206271
RLX08452	1	1	0.0206271
RLX08588	1	1	0.0206271
RLX08600	1	1	0.0206271
RLX08804	1	1	0.0206271
RLX08872	1	1	0.0206271
RLX09120	1	1	0.0206271
RLX09269	1	1	0.0206271
RLX09379	1	1	0.0206271
RLX09594	1	1	0.0206271
RLX09620	1	1	0.0206271
RLX09725	1	1	0.0206271
RLX09739	1	1	0.0206271
RLX09743	1	1	0.0206271
RLX09756	1	1	0.0206271
RLX09757	1	1	0.0206271
RLX09769	1	1	0.0206271
RLX10147	1	1	0.0206271
RLX10568	1	1	0.0206271
RLX10579	1	1	0.0206271
RLX10595	1	1	0.0206271
RLX10809	1	1	0.0206271
RLX10851	1	1	0.0206271
RLX10956	1	1	0.0206271
RLX11058	1	1	0.0206271
RLX11063	1	1	0.0206271
RLX11188	1	1	0.0206271
RLX11256	1	1	0.0206271
RLX11261	1	1	0.0206271
RLX11266	1	1	0.0206271
RLX11297	1	1	0.0206271
RLX11429	1	1	0.0206271
RLX11451	1	1	0.0206271
RLX11552	1	1	0.0206271
RLX11708	1	1	0.0206271
RLX11966	1	1	0.0206271
RLX12026	1	1	0.0206271
RLX12122	1	1	0.0206271
RLX12133	1	1	0.0206271
RLX12152	1	1	0.0206271
RLX12235	1	1	0.0206271
RLX12438	1	1	0.0206271
RLX12452	1	1	0.0206271
RLX12453	1	1	0.0206271
RLX12469	1	1	0.0206271
RLX12921	1	1	0.0206271
RLX12929	1	1	0.0206271
RLX12937	1	1	0.0206271
RLX13073	1	1	0.0206271
RLX13288	1	1	0.0206271
RLX13630	1	1	0.0206271
RLX13718	1	1	0.0206271
RLX13834	1	1	0.0206271
RLX13884	1	1	0.0206271
RLX14099	1	1	0.0206271
RLX14198	1	1	0.0206271
RLX14226	1	1	0.0206271
RLX14683	1	1	0.0206271
RLX14739	1	1	0.0206271
RLX14765	1	1	0.0206271
RLX14820	1	1	0.0206271
RLX15013	1	1	0.0206271
RLX15099	1	1	0.0206271
RLX15162	1	1	0.0206271
RLX15578	1	1	0.0206271
RLX15687	1	1	0.0206271
RLX15711	1	1	0.0206271
RLX15913	1	1	0.0206271
RLX16032	1	1	0.0206271
RLX16094	1	1	0.0206271
RLX20045	1	1	0.0206271
RLX20152	1	1	0.0206271
RLX20318	1	1	0.0206271
RLX20334	1	1	0.0206271
RLX21151	1	1	0.0206271
RLX21191	1	1	0.0206271
RLX21413	1	1	0.0206271
RLX21757	1	1	0.0206271
RLX22585	1	1	0.0206271
RLX22802	1	1	0.0206271
RLX23154	1	1	0.0206271
RLX23189	1	1	0.0206271
RLX23778	1	1	0.0206271
RLX24771	1	1	0.0206271
RLX24928	1	1	0.0206271
RLX31451	1	1	0.0206271
RLX31650	1	1	0.0206271
RLX35093	1	1	0.0206271
RLX54120	1	1	0.0206271
RLX54893	1	1	0.0206271
RLX56115	1	1	0.0206271
RLC03640	2	1	0.0307804
RLC03714	2	1	0.0307804
RLC03986	2	1	0.0307804
RLC04234	2	1	0.0307804
RLC08324	2	1	0.0307804
RLC13018	2	1	0.0307804
RLC14403	2	1	0.0307804
RLG01821	2	1	0.0307804
RLG01876	2	1	0.0307804
RLG01959	2	1	0.0307804
RLG02879	2	1	0.0307804
RLG03199	2	1	0.0307804
RLG03492	2	1	0.0307804
RLG03504	2	1	0.0307804
RLG03625	2	1	0.0307804
RLG03647	2	1	0.0307804
RLG03737	2	1	0.0307804
RLG03874	2	1	0.0307804
RLG04033	2	1	0.0307804
RLG04272	2	1	0.0307804
RLG05781	2	1	0.0307804
RLG06208	2	1	0.0307804
RLG06423	2	1	0.0307804
RLG07267	2	1	0.0307804
RLG07567	2	1	0.0307804
RLG08086	2	1	0.0307804
RLG08580	2	1	0.0307804
RLG08824	2	1	0.0307804
RLG09056	2	1	0.0307804
RLG09191	2	1	0.0307804
RLG09439	2	1	0.0307804
RLG10716	2	1	0.0307804
RLG10955	2	1	0.0307804
RLG11020	2	1	0.0307804
RLG11719	2	1	0.0307804
RLG11769	2	1	0.0307804
RLG11970	2	1	0.0307804
RLG13853	2	1	0.0307804
RLG16055	2	1	0.0307804
RLG35125	2	1	0.0307804
RLX01945	2	1	0.0307804
RLX02449	2	1	0.0307804
RLX02775	2	1	0.0307804
RLX03061	2	1	0.0307804
RLX03238	2	1	0.0307804
RLX03516	2	1	0.0307804
RLX03639	2	1	0.0307804
RLX03670	2	1	0.0307804
RLX03711	2	1	0.0307804
RLX03716	2	1	0.0307804
RLX03743	2	1	0.0307804
RLX03792	2	1	0.0307804
RLX03806	2	1	0.0307804
RLX03862	2	1	0.0307804
RLX03895	2	1	0.0307804
RLX04002	2	1	0.0307804
RLX04090	2	1	0.0307804
RLX04115	2	1	0.0307804
RLX04140	2	1	0.0307804
RLX04174	2	1	0.0307804
RLX04177	2	1	0.0307804
RLX04208	2	1	0.0307804
RLX04229	2	1	0.0307804
RLX04289	2	1	0.0307804
RLX05238	2	1	0.0307804
RLX05595	2	1	0.0307804
RLX08268	2	1	0.0307804
RLX08423	2	1	0.0307804
RLX08699	2	1	0.0307804
RLX09493	2	1	0.0307804
RLX09945	2	1	0.0307804
RLX10659	2	1	0.0307804
RLX10708	2	1	0.0307804
RLX10950	2	1	0.0307804
RLX11059	2	1	0.0307804
RLX11189	2	1	0.0307804
RLX12696	2	1	0.0307804
RLX14728	2	1	0.0307804
RLX15775	2	1	0.0307804
RLX16163	2	1	0.0307804
RLX25739	2	1	0.0307804
RLX00210	26	2	0.0340038
RLC02625	3	1	0.0408284
RLC03882	3	1	0.0408284
RLG01172	3	1	0.0408284
RLG01264	3	1	0.0408284
RLG01496	3	1	0.0408284
RLG01910	3	1	0.0408284
RLG01938	3	1	0.0408284
RLG01955	3	1	0.0408284
RLG02057	3	1	0.0408284
RLG02712	3	1	0.0408284
RLG03904	3	1	0.0408284
RLG04075	3	1	0.0408284
RLG04155	3	1	0.0408284
RLG04160	3	1	0.0408284
RLG04572	3	1	0.0408284
RLG07443	3	1	0.0408284
RLG08475	3	1	0.0408284
RLG08887	3	1	0.0408284
RLG10653	3	1	0.0408284
RLG11245	3	1	0.0408284
RLG14730	3	1	0.0408284
RLG14758	3	1	0.0408284
RLG14790	3	1	0.0408284
RLG15776	3	1	0.0408284
RLX01914	3	1	0.0408284
RLX02107	3	1	0.0408284
RLX02870	3	1	0.0408284
RLX03028	3	1	0.0408284
RLX03190	3	1	0.0408284
RLX03456	3	1	0.0408284
RLX03506	3	1	0.0408284
RLX03633	3	1	0.0408284
RLX03838	3	1	0.0408284
RLX03984	3	1	0.0408284
RLX04117	3	1	0.0408284
RLX04284	3	1	0.0408284
RLX07652	3	1	0.0408284
RLX09075	3	1	0.0408284
RLX11153	3	1	0.0408284
RLX14071	3	1	0.0408284
RLX23518	3	1	0.0408284
RLC04095	4	1	0.0507722
RLG01609	4	1	0.0507722
RLG01797	4	1	0.0507722
RLG01903	4	1	0.0507722
RLG03629	4	1	0.0507722
RLG03651	4	1	0.0507722
RLG03675	4	1	0.0507722
RLG03749	4	1	0.0507722
RLG22356	4	1	0.0507722
RLX01203	4	1	0.0507722
RLX01207	4	1	0.0507722
RLX01367	4	1	0.0507722
RLX01905	4	1	0.0507722
RLX02011	4	1	0.0507722
RLX02040	4	1	0.0507722
RLX02060	4	1	0.0507722
RLX02112	4	1	0.0507722
RLX02439	4	1	0.0507722
RLX04110	4	1	0.0507722
RLG00008	5242	68	0.0519604
RLC00176	35	2	0.0563768
RLC00064	135	4	0.0575745
RLC04148	5	1	0.0606129
RLC05073	5	1	0.0606129
RLG00846	5	1	0.0606129
RLG00853	5	1	0.0606129
RLG00911	5	1	0.0606129
RLG01147	5	1	0.0606129
RLG01355	5	1	0.0606129
RLG01369	5	1	0.0606129
RLG02041	5	1	0.0606129
RLG02085	5	1	0.0606129
RLG02109	5	1	0.0606129
RLG10235	5	1	0.0606129
RLX00954	5	1	0.0606129
RLX01300	5	1	0.0606129
RLX01359	5	1	0.0606129
RLX01770	5	1	0.0606129
RLX01868	5	1	0.0606129
RLX03859	5	1	0.0606129
RLX22081	5	1	0.0606129
RLC00904	6	1	0.0703514
RLC01215	6	1	0.0703514
RLC01864	6	1	0.0703514
RLC02043	6	1	0.0703514
RLG01232	6	1	0.0703514
RLG01277	6	1	0.0703514
RLG01846	6	1	0.0703514
RLG04249	6	1	0.0703514
RLX00673	6	1	0.0703514
RLX04107	6	1	0.0703514
RLC01184	7	1	0.079989
RLC01305	7	1	0.079989
RLC02070	7	1	0.079989
RLG00565	7	1	0.079989
RLG01183	7	1	0.079989
RLG01272	7	1	0.079989
RLG03877	7	1	0.079989
RLG04254	7	1	0.079989
RLX00362	7	1	0.079989
RLX00171	46	2	0.0887078
RLG00379	9	1	0.0989653
RLG00412	9	1	0.0989653
RLG00466	9	1	0.0989653
RLG00526	9	1	0.0989653
RLX00398	9	1	0.0989653
RLX00719	9	1	0.0989653
RLC00683	10	1	0.108306
RLG00472	10	1	0.108306
RLG00902	10	1	0.108306
RLX01871	10	1	0.108306
RLC00664	11	1	0.11755
RLG00295	11	1	0.11755
RLG04207	11	1	0.11755
RLC00574	12	1	0.126698
RLG00187	12	1	0.126698
RLG00644	12	1	0.126698
RLC00392	13	1	0.135751
RLC00687	13	1	0.135751
RLG00716	13	1	0.135751
RLC00368	14	1	0.14471
RLG00538	14	1	0.14471
RLG00680	14	1	0.14471
RLG00100	65	2	0.153396
RLG00361	15	1	0.153577
RLG00539	15	1	0.153577
RLG00570	16	1	0.162351
RLX00065	132	3	0.165697
RLC00019	995	14	0.170878
RLC00274	17	1	0.171034
RLG00290	17	1	0.171034
RLC00318	18	1	0.179628
RLG01150	18	1	0.179628
RLG00405	19	1	0.188132
RLG00312	20	1	0.196548
RLC00480	22	1	0.213119
RLC00030	634	9	0.227975
RLG00268	24	1	0.229348
RLX00369	24	1	0.229348
RLG00287	25	1	0.237336
RLG00337	25	1	0.237336
RLG00166	28	1	0.260808
RLX00220	29	1	0.26847
RLC00205	33	1	0.298332
RLG00040	268	4	0.312315
RLC00045	353	5	0.314765
RLG00007	5179	58	0.326349
RLC00189	38	1	0.333951
RLC00022	805	10	0.34025
RLC00137	45	1	0.380798
RLC00086	47	1	0.393567
RLC00013	1503	17	0.41005
RLC00050	229	3	0.432136
RLX00094	76	1	0.551693
RLC00052	193	2	0.601092
RLG00011	2187	20	0.754467
RLC00026	715	6	0.756672
RLX00066	146	1	0.78375
RLG00058	169	1	0.829803
RLG00028	562	4	0.837603
RLG00027	187	1	0.858887
RLG00055	193	1	0.867432
RLG00053	214	1	0.893462
RLG00038	379	2	0.905612
RLG00005	3976	33	0.92317
RLC00025	380	1	0.981057
RLG00035	471	1	0.992645
RLC00014	1626	8	0.994384
RLC00016	1030	3	0.998483
RLG00017	859	2	0.998707
RLC00002	19572	94	1
RLC00004	16241	81	1
RLG00003	14623	47	1
